# Quantitative analysis of *in vivo* methionine oxidation of the human proteome

**DOI:** 10.1101/714089

**Authors:** John Q. Bettinger, Kevin A. Welle, Jennifer R. Hryhorenko, Sina Ghaemmaghami

**Affiliations:** Department of Biology, University of Rochester, NY, 14627, USA; University of Rochester Mass Spectrometry Resource Laboratory, NY, 14627, USA

**Keywords:** methionine oxidation, redox chemistry, hydrogen peroxide, oxidative protein damage, quantitative proteomics

## Abstract

The oxidation of methionine is an important posttranslational modification of proteins with numerous roles in physiology and pathology. However, the quantitative analysis of methionine oxidation on a proteome-wide scale has been hampered by technical limitations. Methionine is readily oxidized *in vitro* during sample preparation and analysis. In addition, there is a lack of enrichment protocols for peptides that contain an oxidized methionine residue; making the accurate quantification of methionine oxidation difficult to achieve on a global scale. Herein, we report a methodology to circumvent these issues by isotopically labeling unoxidized methionines with ^18^O labeled hydrogen peroxide and quantifying the relative ratios of ^18^O and ^16^O oxidized methionines. We validate our methodology using artificially oxidized proteomes made to mimic varying degrees of methionine oxidation. Using this method, we identify and quantify a number of novel sites of *in vivo* methionine oxidation in an unstressed human cell line.
