## Supplemental Table 2 for "Quantitative analysis of *in vivo* methionine oxidation of the human proteome"

### Sheet: Description
Column Descriptions
sequence	peptide sequence
protein	mapped protein
Oxidation (M)	Number of 16O/18O labeled methionine oxidation based modifications
Sulfone (M)	Number of 18O labeled methionine sulfone based modifications
N-term acetylation	Number of N-terminal acetylation based modifications
fraction oxidized (rep1)	Quantified ratio between the 16O methionine labeled peptide and the 18O methionine labeled peptide
labeling (rep1)	Calculated ratio between the labeled (16O-met/18O-met) intensity and total intensity for that peptide
fraction oxidized corrected (rep1)	fraction oxidized mutiplied by labeling
normalized fraction oxidized (rep1)	the distance from the measured median fraction oxidized for all methionine containing peptides in the sample
fraction oxidized (rep2)	Quantified ratio between the 16O methionine labeled peptide and the 18O methionine labeled peptide
labeling (rep2)	Calculated ratio between the labeled (16O-met/18O-met) intensity and total intensity for that peptide
fraction oxidized corrected (rep2)	fraction oxidized mutiplied by labeling
normalized fraction oxidized (rep2)	the distance from the measured median fraction oxidized for all methionine containing peptides in the sample
SD (normalized)	standard deviation between the two replicates for the normalized fraction oxidized (distance from median)
pvalue	p-value calculated when comparing the normalized fraction oxidized for both replicates to the average normalied fraction oxidized between the two replicates (wilcoxon test)
light labeled msms (rep1)	TRUE/FALSE indicating whether direct MS/MS evidence for the light (16O) labeled peptide can be found in the model used to quantify fractional oxidation
light labeled msms (rep2)	TRUE/FALSE indicating whether direct MS/MS evidence for the light (16O) labeled peptide can be found in the model used to quantify fractional oxidation
rank score (rep1)	The first principle component rescaled between 0 and 1 (higher is better)
rank score (rep2)	The first principle component rescaled between 0 and 1 (higher is better)

### Sheet: Highly oxidized peptides
sequence	protein	Oxidation (M)	Sulfone (M)	N-term acetylation	fraction oxidized (rep1)	labelling (rep1)	fraction oxidized corrected (rep1)	normalized fraction oxidized (rep1)	fraction oxidized (rep2)	labelling (rep2)	fraction oxidized corrected (rep2)	normalized fraction oxidized (rep2)	SD (normalized)	pvalue	light labelled msms (rep1)	light labelled msms (rep2)	rank score (rep1)	rank score (rep2)
APGTNVAMASNQAVR	P49792	1	0	0	0.11	1	0.11	0.06	0.28	1	0.28	0.247529	0.862377	0.0307289	FALSE	FALSE	0.80539	0.981451
AVDIPHMDIEALK	P62906	1	0	0	0.205741	0.926868	0.190695	0.140695	0.207599	0.944409	0.196059	0.163587	0.106399	0.0111334	FALSE	FALSE	0.966634	0.882104
AVDVFFPPEAQNDFPVAMQISEK	Q00610	1	0	0	0.143787	1	0.143787	0.0937867	0.126022	1	0.126022	0.0935503	0.0017845	0.0221501	FALSE	FALSE	0.870084	0.962276
DLLPSDMAVALLEAQAGTGHIIDPATSAR	Q15149	1	0	0	0.186497	0.973447	0.181545	0.131545	0.17658	1	0.17658	0.144108	0.0644577	0.0123685	FALSE	FALSE	0.855892	0.804293
DQMQQQLNDYEQLLDVK	P20700	1	0	0	0.30372	0.910078	0.276408	0.226408	0.125343	0.94333	0.11824	0.0857689	0.63712	0.0151021	TRUE	FALSE	0.809315	0.78498
EALDHMVEYVAQNTPVTWLVGPFAPGITEK	O60664	1	0	0	0.183229	1	0.183229	0.133229	0.09	1	0.09	0.0575288	0.561217	0.0414436	FALSE	FALSE	0.765003	0.98159
ELMWLNEKEEEEVGFDWSDR	Q15149	1	0	0	0.4	1	0.4	0.35	0.13	1	0.13	0.0975288	0.797822	0.0128614	FALSE	FALSE	0.765456	0.855148
EMIDIYSTR	O43242	1	0	0	0.14	1	0.14	0.09	0.19	1	0.19	0.157529	0.385814	0.0161388	FALSE	FALSE	0.92738	0.879742
ESSWMDSLLR	NA	1	0	0	0.29	1	0.29	0.24	0.22	1	0.22	0.187529	0.173569	0.00892042	FALSE	FALSE	0.997811	0.994512
FPLLVAHMEK	O75592	1	0	0	0.13	1	0.13	0.08	0.31	1	0.31	0.277529	0.78133	0.016446	FALSE	FALSE	0.811429	0.933653
GLNSDQLSMLR	P52630	1	0	0	0.13	1	0.13	0.08	0.141865	1	0.141865	0.109394	0.219485	0.0231664	FALSE	FALSE	0.794595	0.818049
IQYQLVDISQDNALRDEMR	Q9H299	1	0	0	0.156873	0.904631	0.141912	0.0919119	0.181802	0.938537	0.170628	0.138157	0.284263	0.0166014	FALSE	FALSE	0.913716	0.997082
KSAEFLLHMLK	A0A0A6YYL6;P18621	1	0	0	0.186304	1	0.186304	0.136304	0.100288	1	0.100288	0.0678167	0.474503	0.0278736	TRUE	TRUE	0.915075	0.977838
LDLAGRDLTDYLMK	P60709;P62736;P63267;P63261;P68032;P68133;Q562R1	1	0	0	0.206697	1	0.206697	0.156697	0.13	1	0.13	0.0975288	0.329144	0.0151983	FALSE	FALSE	0.967766	0.938516
LFPLIQAMHPTLAGK	P11940;Q9H361	1	0	0	0.151651	1	0.151651	0.101651	0.115816	1	0.115816	0.0833452	0.13994	0.0233743	TRUE	FALSE	0.986261	0.979853
LGPALATGNVVVMK	P05091;F8VP50	1	0	0	0.826883	1	0.826883	0.776883	0.615918	1	0.615918	0.583447	0.201098	0.00751046	FALSE	FALSE	0.784555	0.809851
LLASANLEEVTMK	P35659	1	0	0	0.29	1	0.29	0.24	0.393963	1	0.393963	0.361491	0.285648	0.00788398	FALSE	FALSE	0.838379	0.895026
LMDEAVLALR	Q92616	1	0	0	0.25	1	0.25	0.2	0.15	1	0.15	0.117529	0.367311	0.0119704	FALSE	FALSE	0.912358	0.972002
LMVALAK	P07355;A6NMY6	1	0	0	0.978668	1	0.978668	0.928668	0.464227	1	0.464227	0.431756	0.516559	0.0074584	TRUE	FALSE	0.825243	0.968459
LYDLNMPAYVK	P16333	1	0	0	0.14	1	0.14	0.09	0.16	1	0.16	0.127529	0.243985	0.0181701	FALSE	FALSE	0.770892	0.932194
LYGMIYKPHALQPGK	Q86TI2	1	0	0	0.17	1	0.17	0.12	0.3	1	0.3	0.267529	0.538379	0.0107701	FALSE	FALSE	0.955688	0.847784
MARGAEGGRGDAGWGLR	Q6ZMI3	1	0	1	0.92272	1	0.92272	0.87272	0.923309	1	0.923309	0.890838	0.0145289	0.00735522	TRUE	TRUE	0.740243	0.833403
MDIDVPDVEVQGPDWHLK	Q09666	1	0	0	0.232666	1	0.232666	0.182666	0.106986	1	0.106986	0.0745152	0.594709	0.0207277	FALSE	FALSE	0.902695	0.835279
MFKPQALLDK	Q96AC1	1	0	0	0.121743	0.94357	0.114873	0.0648729	0.126558	1	0.126558	0.0940864	0.259903	0.0401207	FALSE	FALSE	0.989658	0.927539
MINLSVPDTIDER	P13797;P13796	1	0	0	0.127948	0.93826	0.120048	0.0700483	0.162432	0.920292	0.149485	0.117014	0.355064	0.028855	TRUE	TRUE	0.812486	0.848479
MKPRPAGFVDNK	O15381	1	0	0	0.255185	1	0.255185	0.205185	0.39	1	0.39	0.357529	0.38287	0.00850397	FALSE	FALSE	0.902468	0.98812
NLIMSGYSPEHDVSGISDPFLQVR	O43747	1	0	0	0.164689	1	0.164689	0.114689	0.183865	1	0.183865	0.151394	0.195084	0.0129451	FALSE	FALSE	0.754209	0.867445
TFNMDEYVGLPR	Q8TDQ7;P46926	1	0	0	0.27	1	0.27	0.22	0.13	1	0.13	0.0975288	0.545464	0.0135449	FALSE	FALSE	0.901261	0.944213
TYLVSGQPLEEIITYYPAMK	Q9H7Z7	1	0	0	0.81	1	0.81	0.76	0.426201	1	0.426201	0.393729	0.448966	0.00751046	FALSE	FALSE	0.797313	0.846603
VLIFSQMVR	O14647;O14646;Q8TD26;Q9P2D1;Q3L8U1;Q9HCK8	1	0	0	0.19	1	0.19	0.14	0.12	1	0.12	0.0875288	0.326137	0.0173436	FALSE	FALSE	0.782139	0.901209
